# Metagenomic, metabolomic, and lipidomic shifts associated with fecal microbiota transplantation for recurrent *Clostridioides difficile* infection

**DOI:** 10.1101/2024.02.07.579219

**Authors:** Arthur S McMillan, Guozhi Zhang, Michael K Dougherty, Sarah K McGill, Ajay S Gulati, Erin S Baker, Casey M Theriot

## Abstract

Recurrent *C. difficile* infection (rCDI) is an urgent public health threat for which the last resort and lifesaving treatment is a fecal microbiota transplant (FMT). However, the exact mechanisms which mediate a successful FMT are not well understood. Here we use longitudinal stool samples collected from patients undergoing FMT to evaluate changes in the microbiome, metabolome, and lipidome after successful FMTs. We show changes in the abundance of many lipids, specifically acylcarnitines and bile acids, in response to FMT. These changes correlate with Enterobacteriaceae, which encode carnitine metabolism genes, and Lachnospiraceae, which encode bile salt hydrolases and *baiA* genes. LC-IMS-MS revealed a shift from microbial conjugation of primary bile acids pre-FMT to secondary bile acids post-FMT. Here we define the structural and functional changes in successful FMTs. This information will help guide targeted Live Biotherapeutic Product development for the treatment of rCDI and other intestinal diseases.
