## Supplementary material for "Metagenomic, metabolomic, and lipidomic shifts associated with fecal microbiota transplantation for recurrent *Clostridioides difficile* infection": Table S1

### Sheet: Sheet1
Table S1. Microbial Family linear models
clade_name	metadata	value	coef	stderr	N	N.not.0	pval	qval
Acutalibacteraceae	prepost	Post	5.30586	0.477007	45	29	3.35935e-12	1.20936e-10
Ruminococcaceae	prepost	Post	4.05839	0.392335	45	31	9.61519e-11	3.46147e-09
Enterobacteriaceae	prepost	Post	-7.53356	0.794623	45	26	3.26006e-10	1.17362e-08
Oscillospiraceae	prepost	Post	4.76646	0.550164	45	28	4.19188e-10	1.50908e-08
Coriobacteriaceae	prepost	Post	6.68642	0.750655	45	26	7.10879e-10	2.55917e-08
Eggerthellaceae	prepost	Post	3.95451	0.459392	45	28	2.59848e-09	9.35454e-08
Bacteroidaceae	prepost	Post	5.112	0.735408	45	29	1.44972e-07	5.219e-06
Lachnospiraceae	prepost	Post	4.47339	0.668822	45	35	4.31203e-07	1.55233e-05
Anaerovoracaceae	prepost	Post	3.40091	0.540747	45	24	5.28754e-07	1.90352e-05
Lactobacillaceae	prepost	Post	-6.37567	1.18757	45	24	5.17646e-06	0.000186352
Veillonellaceae	prepost	Post	-3.16431	0.599895	45	9	9.23549e-06	0.000332478
Butyricicoccaceae	prepost	Post	3.40182	0.711687	45	17	3.24219e-05	0.00116719
Rikenellaceae	prepost	Post	2.87174	0.73058	45	27	0.000408454	0.0147043
Bifidobacteriaceae	prepost	Post	2.15483	0.542767	45	28	0.000420873	0.0151514
Megasphaeraceae	prepost	Post	-1.37752	0.351794	45	9	0.000468812	0.0168772
Enterococcaceae	prepost	Post	-2.65565	0.741552	45	9	0.000864645	0.0311272
Coriobacteriaceae	TIME.POINT.2	6 month	8.32375	0.986393	45	26	4.74708e-09	5.12684e-07
Acutalibacteraceae	TIME.POINT.2	2 week	5.15609	0.617862	45	29	5.24548e-09	5.66512e-07
Acutalibacteraceae	TIME.POINT.2	2 month	5.23083	0.638807	45	29	7.04195e-09	7.60531e-07
Acutalibacteraceae	TIME.POINT.2	6 month	5.56104	0.692709	45	29	9.02845e-09	9.75072e-07
Oscillospiraceae	TIME.POINT.2	2 month	5.23925	0.685761	45	28	1.19586e-08	1.29152e-06
Oscillospiraceae	TIME.POINT.2	6 month	5.39142	0.743162	45	28	3.09393e-08	3.34145e-06
Enterobacteriaceae	TIME.POINT.2	6 month	-8.8753	1.13199	45	26	3.72027e-08	4.01789e-06
Coriobacteriaceae	TIME.POINT.2	2 week	6.67799	0.879175	45	26	4.31189e-08	4.65684e-06
Ruminococcaceae	TIME.POINT.2	2 month	4.16841	0.524788	45	31	4.3407e-08	4.68796e-06
Ruminococcaceae	TIME.POINT.2	2 week	3.98373	0.507269	45	31	5.61758e-08	6.06699e-06
Eggerthellaceae	TIME.POINT.2	6 month	4.71817	0.628615	45	28	7.41208e-08	8.00504e-06
Ruminococcaceae	TIME.POINT.2	6 month	3.9915	0.569694	45	31	3.2448e-07	3.50438e-05
Eggerthellaceae	TIME.POINT.2	2 month	3.96625	0.578842	45	28	3.72414e-07	4.02207e-05
Enterobacteriaceae	TIME.POINT.2	2 month	-7.17879	1.04373	45	26	4.01729e-07	4.33867e-05
Enterobacteriaceae	TIME.POINT.2	2 week	-6.78134	1.00942	45	26	6.27764e-07	6.77985e-05
Oscillospiraceae	TIME.POINT.2	2 week	3.88235	0.663499	45	28	1.85859e-06	0.000200728
Coriobacteriaceae	TIME.POINT.2	2 month	5.40533	0.909212	45	26	2.62133e-06	0.000283104
Eggerthellaceae	TIME.POINT.2	2 week	3.38659	0.559389	45	28	2.71068e-06	0.000292754
Anaerovoracaceae	TIME.POINT.2	6 month	4.14837	0.76834	45	24	8.38512e-06	0.000905593
Lachnospiraceae	TIME.POINT.2	2 week	4.36476	0.868528	45	35	1.03334e-05	0.00111601
Lachnospiraceae	TIME.POINT.2	2 month	4.39714	0.893891	45	35	1.45449e-05	0.00157085
Lachnospiraceae	TIME.POINT.2	6 month	4.65602	0.960193	45	35	1.82038e-05	0.00196602
Bacteroidaceae	TIME.POINT.2	2 month	5.16946	0.986636	45	29	1.82397e-05	0.00196989
Bacteroidaceae	TIME.POINT.2	2 week	4.85766	0.954545	45	29	2.81527e-05	0.0030405
Bacteroidaceae	TIME.POINT.2	6 month	5.3024	1.06935	45	29	3.56362e-05	0.00384871
Anaerovoracaceae	TIME.POINT.2	2 week	3.21714	0.684521	45	24	6.11157e-05	0.00660049
Lactobacillaceae	TIME.POINT.2	6 month	-7.40126	1.67432	45	24	9.57507e-05	0.0103411
CAG-74	TIME.POINT.2	6 month	2.69352	0.662245	45	14	0.000210672	0.0227526
Anaerovoracaceae	TIME.POINT.2	2 month	2.97876	0.708021	45	24	0.000232379	0.025097
Butyricicoccaceae	TIME.POINT.2	2 week	3.70965	0.902102	45	17	0.00025715	0.0277722
Veillonellaceae	TIME.POINT.2	2 week	-3.15888	0.778467	45	9	0.000300161	0.0324174
Butyricicoccaceae	TIME.POINT.2	2 month	3.73583	0.931819	45	17	0.000338684	0.0365779
Lactobacillaceae	TIME.POINT.2	2 month	-6.19648	1.55124	45	24	0.000342906	0.0370338
Bifidobacteriaceae	TIME.POINT.2	2 week	2.68285	0.65811	45	28	0.000364296	0.039344
Veillonellaceae	TIME.POINT.2	2 month	-3.15888	0.801201	45	9	0.000401866	0.0434015
