## Supplementary material for "Metagenomic, metabolomic, and lipidomic shifts associated with fecal microbiota transplantation for recurrent *Clostridioides difficile* infection": Table S2

### Sheet: Sheet1
BIOCHEMICAL	metadata	value	coef	stderr	N	N.not.0	pval	qval
cis-4-decenoylcarnitine (C10:1)	prepost	Post	-5.92463	0.45363	45	45	3.08897e-12	2.83568e-09
5-dodecenoylcarnitine (C12:1)	prepost	Post	-4.34488	0.465134	45	45	6.55257e-12	6.01526e-09
lithocholate	prepost	Post	9.28046	0.695801	45	45	6.74556e-12	6.19242e-09
chiro-inositol	prepost	Post	-6.16272	0.57165	45	45	9.50075e-12	8.72169e-09
enterolactone	prepost	Post	4.94428	0.490862	45	45	1.57539e-11	1.44621e-08
pseudouridine	prepost	Post	4.14486	0.420277	45	45	2.36174e-11	2.16807e-08
myristoleoylcarnitine (C14:1)*	prepost	Post	-4.48304	0.362816	45	45	2.56168e-11	2.35163e-08
5-hydroxyhexanoate	prepost	Post	3.19777	0.345962	45	45	1.08631e-10	9.9723e-08
nicotianamine	prepost	Post	-3.78279	0.403979	45	45	1.12104e-10	1.02911e-07
5,6-dihydrouridine	prepost	Post	3.29751	0.35747	45	45	1.59287e-10	1.46225e-07
21-hydroxypregnenolone disulfate	prepost	Post	-3.90751	0.408836	45	45	2.68296e-10	2.46296e-07
dihydrobiopterin	prepost	Post	-2.80479	0.295563	45	45	2.83448e-10	2.60206e-07
N-acetyltaurine	prepost	Post	-4.97887	0.613089	45	45	3.19735e-10	2.93517e-07
deoxycholate	prepost	Post	6.74776	0.696166	45	45	4.02293e-10	3.69305e-07
C-glycosyltryptophan	prepost	Post	-2.32291	0.253131	45	45	5.15462e-10	4.73194e-07
5-methyluridine (ribothymidine)	prepost	Post	3.64788	0.438133	45	45	1.24116e-09	1.13939e-06
uridine	prepost	Post	3.20576	0.373709	45	45	1.3861e-09	1.27244e-06
cysteinylglycine	prepost	Post	-2.70928	0.327404	45	45	1.84829e-09	1.69673e-06
3-hydroxypalmitoylcarnitine	prepost	Post	-2.39885	0.292935	45	45	2.98661e-09	2.74171e-06
3-methylglutarate/2-methylglutarate	prepost	Post	2.48401	0.29712	45	45	3.13017e-09	2.87349e-06
glycochenodeoxycholate 3-sulfate	prepost	Post	-5.91545	0.704905	45	45	3.61039e-09	3.31433e-06
palmitoleoylcarnitine (C16:1)*	prepost	Post	-4.26152	0.536355	45	45	3.70644e-09	3.40251e-06
indolin-2-one	prepost	Post	4.55882	0.572509	45	45	4.19533e-09	3.85131e-06
thymidine	prepost	Post	2.77777	0.340965	45	45	5.93717e-09	5.45033e-06
laurylcarnitine (C12)	prepost	Post	-4.43999	0.508632	45	45	6.25738e-09	5.74428e-06
2-hydroxynervonate*	prepost	Post	3.83424	0.532217	45	45	6.51986e-09	5.98523e-06
hypoxanthine	prepost	Post	2.64866	0.33655	45	45	7.10127e-09	6.51896e-06
xanthine	prepost	Post	3.65816	0.46861	45	45	8.10584e-09	7.44116e-06
erythritol	prepost	Post	-3.94638	0.483697	45	45	8.17599e-09	7.50556e-06
tauroursodeoxycholate	prepost	Post	-3.14604	0.44215	45	45	8.76367e-09	8.04505e-06
dehydrolithocholate	prepost	Post	6.2044	0.737171	45	45	1.18731e-08	1.08995e-05
glutaminylleucine	prepost	Post	3.18126	0.40184	45	45	1.19563e-08	1.09758e-05
glycocholate sulfate	prepost	Post	-4.71588	0.605995	45	45	1.30017e-08	1.19356e-05
alpha-hydroxyisovalerate	prepost	Post	-2.70962	0.365587	45	45	1.96044e-08	1.79968e-05
deoxymugineic acid	prepost	Post	-4.04697	0.550348	45	45	2.34818e-08	2.15563e-05
suberoylcarnitine (C8-DC)	prepost	Post	-1.74676	0.239751	45	45	2.48128e-08	2.27781e-05
ribulonate/xylulonate*	prepost	Post	-4.7787	0.64537	45	45	2.6226e-08	2.40754e-05
2'-deoxyinosine	prepost	Post	3.1892	0.430434	45	45	3.02286e-08	2.77498e-05
N-acetylputrescine	prepost	Post	-5.48556	0.773675	45	45	3.94034e-08	3.61723e-05
N-acetyl-beta-glucosaminylamine	prepost	Post	1.73111	0.234689	45	45	3.99376e-08	3.66627e-05
taurocholenate sulfate*	prepost	Post	-6.48437	0.898097	45	45	4.80448e-08	4.41052e-05
coprostanol	prepost	Post	4.9806	0.709021	45	45	4.89676e-08	4.49523e-05
putrescine	prepost	Post	-5.83234	0.823396	45	45	4.95673e-08	4.55028e-05
hydantoin-5-propionate	prepost	Post	-2.20903	0.309799	45	45	5.19467e-08	4.76871e-05
3-hydroxyoleoylcarnitine	prepost	Post	-2.74467	0.389485	45	45	5.41217e-08	4.96838e-05
creatine	prepost	Post	-6.23848	0.869011	45	45	5.97408e-08	5.4842e-05
2-hydroxy-3-methylvalerate	prepost	Post	-3.20119	0.45403	45	45	6.10177e-08	5.60142e-05
2'-deoxyuridine	prepost	Post	2.43166	0.338715	45	45	6.15999e-08	5.65487e-05
phenyllactate (PLA)	prepost	Post	-3.1806	0.453684	45	45	6.91412e-08	6.34716e-05
taurocholate	prepost	Post	-5.56659	0.776957	45	45	7.28058e-08	6.68357e-05
alpha-hydroxyisocaproate	prepost	Post	-3.26581	0.4761	45	45	8.43629e-08	7.74451e-05
inosine	prepost	Post	3.55564	0.520377	45	45	8.94272e-08	8.20941e-05
7-ketodeoxycholate	prepost	Post	-5.57606	0.822516	45	45	8.96005e-08	8.22533e-05
taurine	prepost	Post	-4.92654	0.722391	45	45	1.07314e-07	9.85141e-05
(12 or 13)-methylmyristate (a15:0 or i15:0)	prepost	Post	4.41963	0.626435	45	45	1.08882e-07	9.99536e-05
indolelactate	prepost	Post	-3.52504	0.511491	45	45	1.27867e-07	0.000117382
2,3-dihydroxy-2-methylbutyrate	prepost	Post	-5.95084	0.898914	45	45	1.58753e-07	0.000145735
2'-deoxyguanosine	prepost	Post	2.62176	0.384597	45	45	1.60041e-07	0.000146918
4-cholesten-3-one	prepost	Post	2.93792	0.432124	45	45	1.60217e-07	0.000147079
succinylcarnitine (C4)	prepost	Post	-3.59254	0.547461	45	45	1.62109e-07	0.000148816
glycylleucine	prepost	Post	1.99917	0.292761	45	45	1.65685e-07	0.000152098
soyasaponin I	prepost	Post	-2.7412	0.389281	45	45	1.92301e-07	0.000176532
pyridoxamine	prepost	Post	1.64075	0.24419	45	45	2.09035e-07	0.000191894
uracil	prepost	Post	2.39164	0.365904	45	45	2.33008e-07	0.000213901
pyroglutamine*	prepost	Post	-3.61414	0.53458	45	45	2.46441e-07	0.000226233
tetrahydrocortisol sulfate (1)	prepost	Post	-2.53989	0.378113	45	45	2.59567e-07	0.000238283
tryptophan betaine	prepost	Post	-2.71044	0.396757	45	45	2.60618e-07	0.000239247
methionine sulfoxide	prepost	Post	1.59395	0.24313	45	45	2.88376e-07	0.000264729
dimethylarginine (ADMA + SDMA)	prepost	Post	-3.55851	0.557533	45	45	3.06306e-07	0.000281189
acetylagmatine	prepost	Post	-3.78022	0.546636	45	45	3.18227e-07	0.000292132
prolylhydroxyproline	prepost	Post	-2.51696	0.380841	45	45	3.2297e-07	0.000296486
imidazole lactate	prepost	Post	-4.82948	0.754289	45	45	3.27153e-07	0.000300327
glycerol 3-phosphate	prepost	Post	2.7082	0.419319	45	45	3.44466e-07	0.00031622
glycocholate	prepost	Post	-6.08529	0.936504	45	45	3.65028e-07	0.000335096
2-hydroxyadipate	prepost	Post	-2.72691	0.431084	45	45	3.82747e-07	0.000351362
glycocholenate sulfate*	prepost	Post	-5.46903	0.854423	45	45	3.98533e-07	0.000365854
sitostanol	prepost	Post	3.14248	0.503677	45	45	4.5175e-07	0.000414706
chenodeoxycholate	prepost	Post	-6.54872	1.04769	45	45	5.21577e-07	0.000478808
cholate	prepost	Post	-5.68474	0.924361	45	45	5.70285e-07	0.000523521
coumaroylquinate (1)	prepost	Post	-3.07347	0.487134	45	45	5.8022e-07	0.000532642
myristoylcarnitine (C14)	prepost	Post	-3.09546	0.482648	45	45	6.29024e-07	0.000577444
taurochenodeoxycholate	prepost	Post	-5.85116	0.955568	45	45	7.78584e-07	0.00071474
valerate (5:0)	prepost	Post	3.0021	0.522276	45	45	8.49128e-07	0.000779499
ribonate (ribonolactone)	prepost	Post	-5.39725	0.882247	45	45	8.59027e-07	0.000788587
xylose	prepost	Post	4.1059	0.679871	45	45	8.7884e-07	0.000806775
guanine	prepost	Post	3.02944	0.493578	45	45	9.5762e-07	0.000879095
N-acetylglucosamine/N-acetylgalactosamine	prepost	Post	3.02926	0.498267	45	45	9.71984e-07	0.000892281
3-hydroxymyristate	prepost	Post	-2.17467	0.342338	45	45	1.00449e-06	0.000922126
N-delta-acetylornithine	prepost	Post	-2.61512	0.432113	45	45	1.02691e-06	0.000942706
N-methylproline	prepost	Post	3.99219	0.704832	45	45	1.12417e-06	0.00103199
fucose	prepost	Post	2.31768	0.384589	45	45	1.1681e-06	0.00107232
glycochenodeoxycholate	prepost	Post	-5.19687	0.857861	45	45	1.21177e-06	0.00111241
pterin	prepost	Post	1.98748	0.33702	45	45	1.38768e-06	0.00127389
3-hydroxyisobutyrate	prepost	Post	-1.81631	0.316523	45	45	1.91903e-06	0.00176167
hydroxymethylpyrimidine	prepost	Post	3.86315	0.670186	45	45	1.95247e-06	0.00179237
taurolithocholate 3-sulfate	prepost	Post	-3.66613	0.619558	45	45	2.0088e-06	0.00184408
undecanedioate (C11-DC)	prepost	Post	1.13146	0.193537	45	45	2.0816e-06	0.00191091
2'-deoxycytidine	prepost	Post	2.96272	0.486842	45	45	2.10727e-06	0.00193447
m-tyramine	prepost	Post	2.38693	0.408509	45	45	2.12877e-06	0.00195421
L-urobilin	prepost	Post	6.14495	1.05358	45	45	2.48306e-06	0.00227945
p-cresol sulfate	prepost	Post	3.55899	0.59562	45	45	2.52388e-06	0.00231692
beta-citrylglutamate	prepost	Post	-2.47909	0.432525	45	45	2.54923e-06	0.0023402
arachidonate (20:4n6)	prepost	Post	-2.57431	0.451357	45	45	2.58211e-06	0.00237037
guanosine	prepost	Post	2.85999	0.506647	45	45	2.67752e-06	0.00245797
gulonate*	prepost	Post	-3.31704	0.591736	45	45	2.7815e-06	0.00255342
pyrraline	prepost	Post	-3.26182	0.581921	45	45	3.04123e-06	0.00279184
octadecenedioylcarnitine (C18:1-DC)*	prepost	Post	-2.62635	0.468089	45	45	3.20535e-06	0.00294251
mevalonate	prepost	Post	-2.99643	0.548937	45	45	4.35112e-06	0.00399433
N,N-dimethyl-5-aminovalerate	prepost	Post	3.95079	0.697483	45	45	4.60288e-06	0.00422545
21-hydroxypregnanolone monosulfate (1)	prepost	Post	-1.71747	0.3114	45	45	4.79165e-06	0.00439873
2'-deoxyadenosine 5'-monophosphate	prepost	Post	2.8333	0.521346	45	45	5.0794e-06	0.00466289
citrulline	prepost	Post	1.71648	0.311031	45	45	5.09498e-06	0.00467719
creatinine	prepost	Post	-4.97151	0.956551	45	45	5.2916e-06	0.00485769
dCMP	prepost	Post	2.69136	0.495277	45	45	5.49964e-06	0.00504867
genistein	prepost	Post	-3.82482	0.704263	45	45	5.5505e-06	0.00509536
vancomycin	prepost	Post	-2.73951	0.495629	45	45	6.07268e-06	0.00557472
linoleoyl ethanolamide	prepost	Post	-3.31584	0.622778	45	45	6.37818e-06	0.00585517
2-oxindole-3-acetate	prepost	Post	2.69977	0.495038	45	45	6.48324e-06	0.00595162
isoleucylglycine	prepost	Post	1.5913	0.293966	45	45	6.69321e-06	0.00614437
tauroursodeoxycholic acid sulfate (1)	prepost	Post	-2.29106	0.413654	45	45	7.08887e-06	0.00650758
N-acetylthreonine	prepost	Post	-1.99782	0.373092	45	45	7.21552e-06	0.00662384
N2-acetyllysine	prepost	Post	2.06223	0.384295	45	45	7.38891e-06	0.00678302
mevalonolactone	prepost	Post	-1.19827	0.228195	45	45	8.63055e-06	0.00792285
2-hydroxypalmitate	prepost	Post	3.11323	0.620027	45	45	9.44568e-06	0.00867113
palmitoleoyl ethanolamide*	prepost	Post	-2.25	0.433259	45	45	9.8295e-06	0.00902348
5alpha-pregnan-diol disulfate	prepost	Post	-3.04078	0.581216	45	45	1.02163e-05	0.00937852
5-aminovalerate	prepost	Post	-3.37784	0.655126	45	45	1.10151e-05	0.0101118
beta-alanine	prepost	Post	-2.09905	0.405616	45	45	1.11403e-05	0.0102268
alanylleucine	prepost	Post	1.76914	0.340624	45	45	1.17644e-05	0.0107997
N6-carboxyethyllysine	prepost	Post	-1.92532	0.372139	45	45	1.259e-05	0.0115576
ribose	prepost	Post	2.08937	0.401392	45	45	1.34529e-05	0.0123498
glycylisoleucine	prepost	Post	1.79458	0.346506	45	45	1.35009e-05	0.0123938
feruloylputrescine	prepost	Post	-3.1064	0.6022	45	45	1.429e-05	0.0131182
kynurenine	prepost	Post	-1.25159	0.249136	45	45	1.49774e-05	0.0137493
ethylmalonate	prepost	Post	1.55357	0.307043	45	45	1.54797e-05	0.0142103
2-hydroxymyristate	prepost	Post	3.10883	0.606985	45	45	1.54817e-05	0.0142122
N6-carboxymethyllysine	prepost	Post	-1.85917	0.364822	45	45	1.5791e-05	0.0144961
carnitine	prepost	Post	-1.52842	0.294842	45	45	1.59093e-05	0.0146047
docosahexaenoate (DHA; 22:6n3)	prepost	Post	-3.14927	0.618855	45	45	1.60087e-05	0.014696
oleoyl ethanolamide	prepost	Post	-3.31155	0.660645	45	45	1.68262e-05	0.0154464
pregnen-diol disulfate*	prepost	Post	-4.24394	0.844063	45	45	1.71277e-05	0.0157232
5-(2-Hydroxyethyl)-4-methylthiazole	prepost	Post	2.56512	0.51002	45	45	1.73984e-05	0.0159717
erythronate*	prepost	Post	-2.13272	0.421681	45	45	1.7549e-05	0.01611
linolenoyl ethanolamide	prepost	Post	-2.72574	0.546746	45	45	1.85048e-05	0.0169874
3-ureidoisobutyrate	prepost	Post	-3.45799	0.693355	45	45	1.91321e-05	0.0175632
cadaverine	prepost	Post	-4.0439	0.797238	45	45	1.97405e-05	0.0181218
3-(3-hydroxyphenyl)propionate	prepost	Post	4.2378	0.825302	45	45	1.9918e-05	0.0182847
palmitoyl ethanolamide	prepost	Post	-2.55912	0.51645	45	45	1.99191e-05	0.0182857
propionylglycine (C3)	prepost	Post	-1.98107	0.413527	45	45	2.00321e-05	0.0183894
lysylleucine	prepost	Post	1.73632	0.346627	45	45	2.00332e-05	0.0183905
N-formylanthranilic acid	prepost	Post	1.6667	0.335666	45	45	2.14265e-05	0.0196696
2-hydroxybutyrate/2-hydroxyisobutyrate	prepost	Post	-1.69983	0.34159	45	45	2.17332e-05	0.0199511
1-methyladenine	prepost	Post	-2.27906	0.480165	45	45	2.31226e-05	0.0212266
glycohyocholate	prepost	Post	-2.90785	0.577047	45	45	2.32809e-05	0.0213718
glycylvaline	prepost	Post	1.47132	0.295985	45	45	2.34029e-05	0.0214839
glycochenodeoxycholate glucuronide (1)	prepost	Post	-3.20004	0.64284	45	45	2.35909e-05	0.0216564
guanidinoacetate	prepost	Post	-3.71109	0.786973	45	45	2.55412e-05	0.0234468
3-dehydrocholate	prepost	Post	-3.49884	0.722657	45	45	2.5699e-05	0.0235917
3-phenylpropionate (hydrocinnamate)	prepost	Post	2.71375	0.55181	45	45	2.64851e-05	0.0243133
5alpha-androstan-3alpha,17alpha-diol disulfate	prepost	Post	-2.05135	0.417691	45	45	2.73824e-05	0.025137
N-acetylmethionine sulfoxide	prepost	Post	1.56272	0.315549	45	45	2.89673e-05	0.026592
N-acetyl-isoputreanine*	prepost	Post	-2.89573	0.597667	45	45	2.90501e-05	0.026668
dimethylmalonic acid	prepost	Post	1.1335	0.233741	45	45	3.07777e-05	0.0282539
(3'-5')-adenylyluridine	prepost	Post	2.39134	0.494887	45	45	3.21889e-05	0.0295494
arabonate/xylonate	prepost	Post	-2.65394	0.549166	45	45	3.26449e-05	0.029968
1-methylnicotinamide	prepost	Post	-2.17934	0.454169	45	45	3.27555e-05	0.0300695
betaine	prepost	Post	-2.91696	0.604598	45	45	3.34178e-05	0.0306776
N-acetylarginine	prepost	Post	2.3875	0.48645	45	45	3.43131e-05	0.0314994
coumaroylquinate (3)	prepost	Post	-1.62521	0.34038	45	45	3.63102e-05	0.0333328
sulfate of piperine metabolite C16H19NO3 (2)*	prepost	Post	-4.04929	0.831189	45	45	3.71627e-05	0.0341153
thymine	prepost	Post	2.12809	0.447577	45	45	3.72129e-05	0.0341614
O-sulfo-L-tyrosine	prepost	Post	-3.01307	0.634603	45	45	4.42753e-05	0.0406447
androsterone sulfate	prepost	Post	-2.6643	0.564812	45	45	4.54121e-05	0.0416883
sebacate (C10-DC)	prepost	Post	1.51182	0.322641	45	45	4.54384e-05	0.0417124
3-hydroxyphenylacetate	prepost	Post	1.73326	0.372256	45	45	4.67087e-05	0.0428786
glycitein	prepost	Post	-2.24228	0.495776	45	45	4.74882e-05	0.0435941
eicosapentaenoate (EPA; 20:5n3)	prepost	Post	-2.99111	0.631685	45	45	4.78135e-05	0.0438927
malate	prepost	Post	1.70518	0.363372	45	45	4.8955e-05	0.0449406
3-sialyllactose	prepost	Post	-2.1099	0.429077	45	45	5.40312e-05	0.0496006
nicotianamine	TIME.POINT.2	6 month	-4.68272	0.518502	45	45	7.14435e-10	1.96755e-06
cis-4-decenoylcarnitine (C10:1)	TIME.POINT.2	2 week	-5.95524	0.580673	45	45	1.79644e-09	4.9474e-06
pseudouridine	TIME.POINT.2	2 week	4.55152	0.542612	45	45	2.33606e-09	6.4335e-06
cis-4-decenoylcarnitine (C10:1)	TIME.POINT.2	6 month	-6.26233	0.651836	45	45	3.9798e-09	1.09604e-05
enterolactone	TIME.POINT.2	2 week	5.07064	0.621092	45	45	4.20299e-09	1.1575e-05
enterolactone	TIME.POINT.2	6 month	5.5006	0.693171	45	45	5.343e-09	1.47146e-05
lithocholate	TIME.POINT.2	6 month	9.87574	1.00385	45	45	6.44479e-09	1.7749e-05
chiro-inositol	TIME.POINT.2	2 month	-6.28969	0.76274	45	45	6.70592e-09	1.84681e-05
lithocholate	TIME.POINT.2	2 month	9.30145	0.926097	45	45	6.73294e-09	1.85425e-05
chiro-inositol	TIME.POINT.2	2 week	-6.10625	0.738881	45	45	7.55806e-09	2.08149e-05
deoxycholate	TIME.POINT.2	2 month	7.5307	0.855475	45	45	7.59897e-09	2.09276e-05
cis-4-decenoylcarnitine (C10:1)	TIME.POINT.2	2 month	-5.58977	0.600628	45	45	8.30158e-09	2.28625e-05
5-dodecenoylcarnitine (C12:1)	TIME.POINT.2	2 week	-4.29124	0.595752	45	45	8.53027e-09	2.34924e-05
myristoleoylcarnitine (C14:1)*	TIME.POINT.2	2 week	-4.5702	0.463744	45	45	8.65073e-09	2.38241e-05
lithocholate	TIME.POINT.2	2 week	8.70728	0.895919	45	45	1.36242e-08	3.7521e-05
5-dodecenoylcarnitine (C12:1)	TIME.POINT.2	6 month	-4.64353	0.658629	45	45	1.39955e-08	3.85435e-05
myristoleoylcarnitine (C14:1)*	TIME.POINT.2	6 month	-4.73889	0.520241	45	45	2.01285e-08	5.5434e-05
deoxymugineic acid	TIME.POINT.2	6 month	-5.26826	0.691943	45	45	2.04034e-08	5.61911e-05
nicotianamine	TIME.POINT.2	2 month	-3.64162	0.477238	45	45	2.32516e-08	6.40348e-05
5-dodecenoylcarnitine (C12:1)	TIME.POINT.2	2 month	-4.16496	0.61315	45	45	3.23509e-08	8.90944e-05
5-hydroxyhexanoate	TIME.POINT.2	6 month	3.57176	0.493464	45	45	3.4818e-08	9.58887e-05
ribulonate/xylulonate*	TIME.POINT.2	6 month	-6.06426	0.811688	45	45	3.63521e-08	0.000100114
deoxycholate	TIME.POINT.2	6 month	7.34842	0.927087	45	45	3.82427e-08	0.00010532
5,6-dihydrouridine	TIME.POINT.2	2 week	3.38944	0.462356	45	45	4.09627e-08	0.000112811
chiro-inositol	TIME.POINT.2	6 month	-6.04291	0.824603	45	45	4.94895e-08	0.000136294
myristoleoylcarnitine (C14:1)*	TIME.POINT.2	2 month	-4.17007	0.479569	45	45	5.2269e-08	0.000143949
arachidonate (20:4n6)	TIME.POINT.2	6 month	-3.99674	0.549698	45	45	5.30423e-08	0.000146079
C-glycosyltryptophan	TIME.POINT.2	2 week	-2.42711	0.322196	45	45	5.32052e-08	0.000146527
5-hydroxyhexanoate	TIME.POINT.2	2 month	3.2273	0.455682	45	45	6.08556e-08	0.000167596
5,6-dihydrouridine	TIME.POINT.2	2 month	3.39525	0.477003	45	45	6.41726e-08	0.000176731
alpha-hydroxyisovalerate	TIME.POINT.2	6 month	-3.46179	0.484704	45	45	6.75952e-08	0.000186157
pseudouridine	TIME.POINT.2	2 month	3.90753	0.559659	45	45	8.38058e-08	0.000230801
nicotianamine	TIME.POINT.2	2 week	-3.27749	0.461073	45	45	9.09721e-08	0.000250537
21-hydroxypregnenolone disulfate	TIME.POINT.2	2 week	-3.89219	0.527148	45	45	9.97378e-08	0.000274678
indolin-2-one	TIME.POINT.2	6 month	5.3717	0.790332	45	45	1.49911e-07	0.000412854
21-hydroxypregnenolone disulfate	TIME.POINT.2	6 month	-4.23219	0.591963	45	45	1.52355e-07	0.000419585
enterolactone	TIME.POINT.2	2 month	4.34061	0.641155	45	45	1.5488e-07	0.000426538
C-glycosyltryptophan	TIME.POINT.2	2 month	-2.35129	0.333576	45	45	1.7114e-07	0.000471319
ribonate (ribonolactone)	TIME.POINT.2	6 month	-7.12221	1.0543	45	45	1.92182e-07	0.000529269
dihydrobiopterin	TIME.POINT.2	2 week	-2.79665	0.389385	45	45	1.97983e-07	0.000545245
5-methyluridine (ribothymidine)	TIME.POINT.2	2 week	3.79156	0.568897	45	45	1.97997e-07	0.000545282
N-acetylputrescine	TIME.POINT.2	6 month	-6.93581	1.04512	45	45	2.00567e-07	0.000552362
ribulonate/xylulonate*	TIME.POINT.2	2 month	-5.11895	0.749479	45	45	2.23562e-07	0.000615689
N-acetyltaurine	TIME.POINT.2	6 month	-5.52019	0.852236	45	45	2.36961e-07	0.000652591
cysteinylglycine	TIME.POINT.2	6 month	-3.07787	0.463902	45	45	2.42684e-07	0.000668353
uridine	TIME.POINT.2	2 week	3.28338	0.484286	45	45	2.54279e-07	0.000700284
3-methylglutarate/2-methylglutarate	TIME.POINT.2	6 month	2.86604	0.425261	45	45	2.57869e-07	0.000710172
hypoxanthine	TIME.POINT.2	2 week	2.87621	0.428128	45	45	2.57948e-07	0.000710388
5-hydroxyhexanoate	TIME.POINT.2	2 week	2.89512	0.441057	45	45	2.70636e-07	0.000745332
deoxymugineic acid	TIME.POINT.2	2 month	-4.25483	0.638825	45	45	2.90078e-07	0.000798874
N-acetyltaurine	TIME.POINT.2	2 month	-5.13522	0.792661	45	45	3.06963e-07	0.000845375
putrescine	TIME.POINT.2	6 month	-7.24179	1.10429	45	45	3.22332e-07	0.000887702
coprostanol	TIME.POINT.2	6 month	6.08455	0.947605	45	45	3.29513e-07	0.000907479
2-hydroxynervonate*	TIME.POINT.2	2 month	4.22332	0.698459	45	45	3.71378e-07	0.00102277
dihydrobiopterin	TIME.POINT.2	6 month	-2.94827	0.435276	45	45	3.72638e-07	0.00102624
pseudouridine	TIME.POINT.2	6 month	3.84979	0.60399	45	45	3.75628e-07	0.00103448
creatine	TIME.POINT.2	6 month	-7.62246	1.17442	45	45	3.84424e-07	0.00105871
palmitoleoylcarnitine (C16:1)*	TIME.POINT.2	6 month	-4.8294	0.767686	45	45	4.0416e-07	0.00111306
ribonate (ribonolactone)	TIME.POINT.2	2 month	-6.38124	0.975311	45	45	4.14736e-07	0.00114218
cysteinylglycine	TIME.POINT.2	2 month	-2.76578	0.427843	45	45	4.20494e-07	0.00115804
coprostanol	TIME.POINT.2	2 month	5.60107	0.879048	45	45	4.71021e-07	0.00129719
deoxycholate	TIME.POINT.2	2 week	5.73714	0.8277	45	45	4.8671e-07	0.0013404
21-hydroxypregnenolone disulfate	TIME.POINT.2	2 month	-3.65631	0.545335	45	45	4.86869e-07	0.00134084
glycochenodeoxycholate 3-sulfate	TIME.POINT.2	2 week	-6.03197	0.906633	45	45	5.84412e-07	0.00160947
indolin-2-one	TIME.POINT.2	2 month	4.58785	0.729031	45	45	6.52638e-07	0.00179737
thymidine	TIME.POINT.2	2 week	2.86938	0.441465	45	45	6.91574e-07	0.0019046
dihydrobiopterin	TIME.POINT.2	2 month	-2.65272	0.40218	45	45	7.11597e-07	0.00195974
tauroursodeoxycholate	TIME.POINT.2	2 month	-3.39897	0.581899	45	45	7.27792e-07	0.00200434
uridine	TIME.POINT.2	2 month	3.1853	0.500855	45	45	7.31279e-07	0.00201394
alpha-hydroxyisovalerate	TIME.POINT.2	2 month	-2.79967	0.44646	45	45	7.43723e-07	0.00204821
docosahexaenoate (DHA; 22:6n3)	TIME.POINT.2	6 month	-4.85288	0.769202	45	45	7.6231e-07	0.0020994
xanthine	TIME.POINT.2	2 week	3.79349	0.604504	45	45	8.02311e-07	0.00220956
3-hydroxypalmitoylcarnitine	TIME.POINT.2	6 month	-2.62343	0.422918	45	45	9.4991e-07	0.00261605
3-hydroxypalmitoylcarnitine	TIME.POINT.2	2 month	-2.41848	0.389579	45	45	9.81632e-07	0.00270341
putrescine	TIME.POINT.2	2 month	-6.2792	1.01764	45	45	9.83584e-07	0.00270879
glycerol 3-phosphate	TIME.POINT.2	2 week	3.18234	0.51079	45	45	1.02027e-06	0.00280983
glycochenodeoxycholate 3-sulfate	TIME.POINT.2	2 month	-5.9916	0.93696	45	45	1.02361e-06	0.00281903
dimethylarginine (ADMA + SDMA)	TIME.POINT.2	6 month	-4.5889	0.759274	45	45	1.05676e-06	0.00291033
3-methylglutarate/2-methylglutarate	TIME.POINT.2	2 month	2.4632	0.393033	45	45	1.05953e-06	0.00291796
3-hydroxymyristate	TIME.POINT.2	6 month	-2.71358	0.475384	45	45	1.12448e-06	0.00309682
3-methyladipate	TIME.POINT.2	6 month	3.09134	0.513568	45	45	1.13024e-06	0.00311268
laurylcarnitine (C12)	TIME.POINT.2	2 week	-4.47693	0.66802	45	45	1.15606e-06	0.00318379
2-hydroxy-3-methylvalerate	TIME.POINT.2	6 month	-3.86012	0.630725	45	45	1.18534e-06	0.00326444
indolelactate	TIME.POINT.2	6 month	-4.40679	0.710099	45	45	1.28436e-06	0.00353712
phenyllactate (PLA)	TIME.POINT.2	2 month	-3.55439	0.578918	45	45	1.31263e-06	0.00361499
dehydrolithocholate	TIME.POINT.2	6 month	6.63976	1.06802	45	45	1.33152e-06	0.003667
5-methyluridine (ribothymidine)	TIME.POINT.2	2 month	3.48857	0.586645	45	45	1.37809e-06	0.00379527
2'-deoxyinosine	TIME.POINT.2	2 week	3.41077	0.554796	45	45	1.38264e-06	0.00380779
dehydrolithocholate	TIME.POINT.2	2 month	6.2964	0.991887	45	45	1.42111e-06	0.00391374
hydantoin-5-propionate	TIME.POINT.2	6 month	-2.63448	0.438145	45	45	1.44077e-06	0.00396788
glycocholate sulfate	TIME.POINT.2	2 week	-4.93927	0.787852	45	45	1.49426e-06	0.0041152
chenodeoxycholate	TIME.POINT.2	6 month	-8.2108	1.46471	45	45	1.57134e-06	0.00432747
glutaminylleucine	TIME.POINT.2	6 month	3.56651	0.57738	45	45	1.57522e-06	0.00433816
N-acetylputrescine	TIME.POINT.2	2 month	-5.69856	0.963729	45	45	1.64329e-06	0.00452563
eicosapentaenoate (EPA; 20:5n3)	TIME.POINT.2	6 month	-4.69377	0.774118	45	45	1.6735e-06	0.00460882
5,6-dihydrouridine	TIME.POINT.2	6 month	3.01943	0.51506	45	45	1.7583e-06	0.00484235
succinylcarnitine (C4)	TIME.POINT.2	2 month	-4.12159	0.707881	45	45	1.88428e-06	0.0051893
N-acetyl-beta-glucosaminylamine	TIME.POINT.2	6 month	2.01699	0.333086	45	45	1.93693e-06	0.00533431
creatine	TIME.POINT.2	2 month	-6.53642	1.09063	45	45	1.98214e-06	0.00545881
taurine	TIME.POINT.2	6 month	-5.73168	0.986954	45	45	2.07282e-06	0.00570856
3-hydroxypalmitoylcarnitine	TIME.POINT.2	2 week	-2.23285	0.376572	45	45	2.13831e-06	0.00588891
laurylcarnitine (C12)	TIME.POINT.2	6 month	-4.65728	0.746045	45	45	2.22133e-06	0.00611754
erythritol	TIME.POINT.2	2 month	-3.95821	0.647392	45	45	2.35077e-06	0.00647403
5-methyluridine (ribothymidine)	TIME.POINT.2	6 month	3.61349	0.63283	45	45	2.36347e-06	0.006509
palmitoleoylcarnitine (C16:1)*	TIME.POINT.2	2 month	-4.10483	0.714559	45	45	2.49249e-06	0.00686431
palmitoleoylcarnitine (C16:1)*	TIME.POINT.2	2 week	-4.01018	0.694232	45	45	2.5172e-06	0.00693237
alpha-hydroxyisocaproate	TIME.POINT.2	6 month	-3.89522	0.674862	45	45	2.54951e-06	0.00702134
suberoylcarnitine (C8-DC)	TIME.POINT.2	6 month	-1.9638	0.342415	45	45	2.56103e-06	0.00705308
glycylleucine	TIME.POINT.2	6 month	2.36226	0.398366	45	45	2.69018e-06	0.00740875
N-acetyltaurine	TIME.POINT.2	2 week	-4.42546	0.769853	45	45	2.69774e-06	0.00742958
7-ketodeoxycholate	TIME.POINT.2	6 month	-6.64414	1.17287	45	45	2.75708e-06	0.007593
2'-deoxyuridine	TIME.POINT.2	2 week	2.55133	0.431559	45	45	2.77096e-06	0.00763121
hydantoin-5-propionate	TIME.POINT.2	2 month	-2.35114	0.40545	45	45	3.04326e-06	0.00838114
2-hydroxy-3-methylvalerate	TIME.POINT.2	2 month	-3.37739	0.581879	45	45	3.0434e-06	0.00838152
inosine	TIME.POINT.2	2 month	3.91289	0.685812	45	45	3.04666e-06	0.00839049
cysteinylglycine	TIME.POINT.2	2 week	-2.38107	0.413835	45	45	3.0867e-06	0.00850077
laurylcarnitine (C12)	TIME.POINT.2	2 month	-4.2796	0.689752	45	45	3.10072e-06	0.00853939
C-glycosyltryptophan	TIME.POINT.2	6 month	-2.13859	0.362547	45	45	3.12356e-06	0.00860228
glycylleucine	TIME.POINT.2	2 month	2.15248	0.366554	45	45	3.16747e-06	0.00872321
thymidine	TIME.POINT.2	6 month	2.89581	0.494934	45	45	3.20204e-06	0.00881841
erythritol	TIME.POINT.2	6 month	-4.19771	0.703053	45	45	3.21673e-06	0.00885886
docosapentaenoate (n6 DPA; 22:5n6)	TIME.POINT.2	6 month	-4.88674	0.820276	45	45	3.24237e-06	0.00892948
sitostanol	TIME.POINT.2	2 month	3.60992	0.637741	45	45	3.25864e-06	0.00897429
3-methylglutarate/2-methylglutarate	TIME.POINT.2	2 week	2.22744	0.380581	45	45	3.38257e-06	0.0093156
4-cholesten-3-one	TIME.POINT.2	2 month	3.28881	0.565328	45	45	3.45495e-06	0.00951494
taurocholenate sulfate*	TIME.POINT.2	2 week	-6.72028	1.15869	45	45	3.54938e-06	0.00977499
(12 or 13)-methylmyristate (a15:0 or i15:0)	TIME.POINT.2	2 month	4.84003	0.834978	45	45	3.62435e-06	0.00998145
glutaminylleucine	TIME.POINT.2	2 month	3.12413	0.531904	45	45	3.6279e-06	0.00999125
L-urobilin	TIME.POINT.2	2 month	7.55599	1.29652	45	45	3.64519e-06	0.0100388
phenyllactate (PLA)	TIME.POINT.2	6 month	-3.58709	0.627419	45	45	3.74588e-06	0.0103162
2,3-dihydroxy-2-methylbutyrate	TIME.POINT.2	6 month	-7.0905	1.27343	45	45	3.88862e-06	0.0107092
taurine	TIME.POINT.2	2 month	-5.16534	0.915161	45	45	3.90499e-06	0.0107543
erythritol	TIME.POINT.2	2 week	-3.70051	0.62564	45	45	3.96153e-06	0.01091
dehydrolithocholate	TIME.POINT.2	2 week	5.76468	0.962698	45	45	4.05424e-06	0.0111654
3-hydroxyoleoylcarnitine	TIME.POINT.2	6 month	-3.10144	0.555978	45	45	4.08897e-06	0.011261
methionine sulfoxide	TIME.POINT.2	2 week	1.76972	0.309269	45	45	4.14733e-06	0.0114217
hypoxanthine	TIME.POINT.2	6 month	2.7196	0.480649	45	45	4.167e-06	0.0114759
uridine	TIME.POINT.2	6 month	3.08717	0.543417	45	45	4.24925e-06	0.0117024
N-formylanthranilic acid	TIME.POINT.2	2 week	2.25965	0.40138	45	45	4.3513e-06	0.0119835
indolin-2-one	TIME.POINT.2	2 week	3.95444	0.705231	45	45	4.5329e-06	0.0124836
pyrraline	TIME.POINT.2	6 month	-4.31695	0.820319	45	45	4.80268e-06	0.0132266
palmitoyl ethanolamide	TIME.POINT.2	6 month	-3.83987	0.703168	45	45	5.03442e-06	0.0138648
2-hydroxynervonate*	TIME.POINT.2	2 week	3.54391	0.678641	45	45	5.47559e-06	0.0150798
suberoylcarnitine (C8-DC)	TIME.POINT.2	2 week	-1.68665	0.306155	45	45	5.51524e-06	0.015189
glycocholate	TIME.POINT.2	2 week	-6.3825	1.22398	45	45	5.61061e-06	0.0154516
xanthine	TIME.POINT.2	6 month	3.75531	0.678417	45	45	5.62616e-06	0.0154944
imidazole lactate	TIME.POINT.2	6 month	-5.67331	1.04506	45	45	5.8836e-06	0.0162034
erythronate*	TIME.POINT.2	6 month	-3.04883	0.551694	45	45	6.0204e-06	0.0165802
2'-deoxyuridine	TIME.POINT.2	6 month	2.68784	0.483579	45	45	6.25938e-06	0.0172383
glutaminylleucine	TIME.POINT.2	2 week	2.91356	0.514168	45	45	6.36025e-06	0.0175161
N-acetyl-beta-glucosaminylamine	TIME.POINT.2	2 week	1.66279	0.296189	45	45	6.37892e-06	0.0175676
tauroursodeoxycholate	TIME.POINT.2	2 week	-2.91138	0.565387	45	45	6.92832e-06	0.0190806
uracil	TIME.POINT.2	2 week	2.57547	0.473355	45	45	7.10626e-06	0.0195706
tetrahydrocortisol sulfate (1)	TIME.POINT.2	6 month	-3.00473	0.538135	45	45	7.15027e-06	0.0196918
gulonate*	TIME.POINT.2	6 month	-4.3635	0.821413	45	45	7.15838e-06	0.0197142
3-hydroxyoleoylcarnitine	TIME.POINT.2	2 month	-2.79046	0.514669	45	45	7.21227e-06	0.0198626
valerate (5:0)	TIME.POINT.2	2 month	3.57928	0.674211	45	45	7.33373e-06	0.0201971
glycochenodeoxycholate 3-sulfate	TIME.POINT.2	6 month	-5.65892	1.0152	45	45	7.39437e-06	0.0203641
alpha-hydroxyisocaproate	TIME.POINT.2	2 month	-3.38607	0.623721	45	45	7.40133e-06	0.0203833
thymidine	TIME.POINT.2	2 month	2.53114	0.456427	45	45	7.73429e-06	0.0213002
taurocholenate sulfate*	TIME.POINT.2	6 month	-6.92909	1.28531	45	45	7.78463e-06	0.0214389
xanthine	TIME.POINT.2	2 month	3.39114	0.625221	45	45	7.99915e-06	0.0220297
cholate	TIME.POINT.2	6 month	-6.92975	1.31736	45	45	8.23202e-06	0.022671
prolylhydroxyproline	TIME.POINT.2	2 week	-2.5055	0.491826	45	45	8.27723e-06	0.0227955
2'-deoxyguanosine	TIME.POINT.2	2 week	2.71029	0.493175	45	45	8.3067e-06	0.0228767
glycocholate sulfate	TIME.POINT.2	6 month	-4.74832	0.876044	45	45	9.31241e-06	0.0256464
taurochenodeoxycholate	TIME.POINT.2	6 month	-7.12326	1.34539	45	45	9.34052e-06	0.0257238
tauroursodeoxycholate	TIME.POINT.2	6 month	-3.15252	0.625059	45	45	9.74843e-06	0.0268472
kynurenine	TIME.POINT.2	6 month	-1.66541	0.320618	45	45	1.01691e-05	0.0280058
glycocholate	TIME.POINT.2	6 month	-6.80653	1.35316	45	45	1.01801e-05	0.0280361
glycocholate sulfate	TIME.POINT.2	2 month	-4.44048	0.812327	45	45	1.0214e-05	0.0281295
3-ureidoisobutyrate	TIME.POINT.2	6 month	-4.9062	0.938471	45	45	1.03489e-05	0.0285007
taurocholate	TIME.POINT.2	2 week	-5.45045	1.00723	45	45	1.12299e-05	0.0309272
N-acetyl-isoputreanine*	TIME.POINT.2	6 month	-4.24318	0.814663	45	45	1.1342e-05	0.031236
2-hydroxynervonate*	TIME.POINT.2	6 month	3.74709	0.750265	45	45	1.14217e-05	0.0314554
(12 or 13)-methylmyristate (a15:0 or i15:0)	TIME.POINT.2	2 week	4.38122	0.810699	45	45	1.1556e-05	0.0318253
myristoylcarnitine (C14)	TIME.POINT.2	2 month	-3.41628	0.627395	45	45	1.20696e-05	0.0332395
2'-deoxyinosine	TIME.POINT.2	6 month	3.28266	0.620973	45	45	1.21583e-05	0.033484
sitostanol	TIME.POINT.2	6 month	3.57335	0.690434	45	45	1.22634e-05	0.0337734
indolelactate	TIME.POINT.2	2 month	-3.50903	0.654355	45	45	1.24426e-05	0.034267
hypoxanthine	TIME.POINT.2	2 month	2.32583	0.442858	45	45	1.32694e-05	0.0365438
suberoylcarnitine (C8-DC)	TIME.POINT.2	2 month	-1.64	0.31627	45	45	1.32847e-05	0.0365862
dimethylarginine (ADMA + SDMA)	TIME.POINT.2	2 month	-3.62501	0.700303	45	45	1.32969e-05	0.0366197
tryptophan betaine	TIME.POINT.2	6 month	-3.07511	0.565949	45	45	1.35005e-05	0.0371803
7-ketodeoxycholate	TIME.POINT.2	2 week	-5.41356	1.04995	45	45	1.35648e-05	0.0373574
pyroglutamine*	TIME.POINT.2	6 month	-4.17818	0.775797	45	45	1.36741e-05	0.0376584
trans-nonadecenoate (tr 19:1)*	TIME.POINT.2	6 month	-2.7878	0.538232	45	45	1.37268e-05	0.0378036
imidazole lactate	TIME.POINT.2	2 month	-5.01993	0.96925	45	45	1.38072e-05	0.038025
N-acetylmethionine sulfoxide	TIME.POINT.2	2 week	2.02633	0.380553	45	45	1.38215e-05	0.0380643
tryptophan betaine	TIME.POINT.2	2 week	-2.734	0.503347	45	45	1.41319e-05	0.0389192
xylose	TIME.POINT.2	2 month	4.53587	0.876848	45	45	1.42517e-05	0.0392493
2-hydroxyadipate	TIME.POINT.2	2 month	-2.88273	0.557495	45	45	1.43498e-05	0.0395194
xylose	TIME.POINT.2	2 week	4.38568	0.847942	45	45	1.45921e-05	0.0401866
taurocholate	TIME.POINT.2	2 month	-5.49878	1.04035	45	45	1.47972e-05	0.0407516
inosine	TIME.POINT.2	2 week	3.41919	0.664205	45	45	1.54547e-05	0.0425623
pyridoxamine	TIME.POINT.2	2 month	1.71513	0.325985	45	45	1.56775e-05	0.0431757
prolylhydroxyproline	TIME.POINT.2	2 month	-2.4769	0.506189	45	45	1.58026e-05	0.0435204
2-hydroxypalmitate	TIME.POINT.2	2 month	3.89673	0.798353	45	45	1.64364e-05	0.0452657
2-hydroxyadipate	TIME.POINT.2	6 month	-3.087	0.604511	45	45	1.64837e-05	0.0453962
2'-deoxyguanosine	TIME.POINT.2	6 month	2.88105	0.553392	45	45	1.66985e-05	0.0459877
N-methylproline	TIME.POINT.2	2 month	4.50675	0.925246	45	45	1.69761e-05	0.0467523
