## Supplementary material for "Metagenomic, metabolomic, and lipidomic shifts associated with fecal microbiota transplantation for recurrent *Clostridioides difficile* infection": Table S4

### Sheet: Sheet1
BA	metadata	value	coef	stderr	N	N.not.0	pval	qval
HDCA	prepost	Post	11.3783	0.898507	45	34	2.07634e-12	1.91023e-10
12-oxo LCA	prepost	Post	11.8367	0.86363	45	32	4.2022e-12	3.86602e-10
LCA	prepost	Post	9.41697	0.695593	45	45	1.45437e-11	1.33802e-09
DCA	prepost	Post	9.16341	0.845298	45	44	1.20184e-10	1.10569e-08
isoLCA	prepost	Post	12.9416	1.19229	45	40	1.40437e-10	1.29202e-08
EDCA	prepost	Post	6.39592	0.673252	45	29	4.61326e-10	4.2442e-08
3-oxo LCA	prepost	Post	7.31964	0.822982	45	43	2.75202e-09	2.53186e-07
7-keto DCA	prepost	Post	-5.63743	0.887509	45	42	3.11625e-07	2.86695e-05
THCA	prepost	Post	-4.51249	0.710983	45	12	4.59846e-07	4.23058e-05
CA	prepost	Post	-5.68964	0.922679	45	45	5.67305e-07	5.21921e-05
Val_CA	prepost	Post	-5.62509	0.97295	45	13	7.59519e-07	6.98757e-05
TCA	prepost	Post	-7.09627	1.15557	45	41	7.83678e-07	7.20984e-05
Ile_Leu_CA	prepost	Post	-5.66277	1.01317	45	14	1.44291e-06	0.000132747
Phe_DCA	prepost	Post	5.6123	1.00538	45	25	3.43448e-06	0.000315972
Ala_CA	prepost	Post	-3.9944	0.730728	45	12	5.50428e-06	0.000506394
aMCA	prepost	Post	6.02194	1.0879	45	42	6.79441e-06	0.000625086
Ala_CDCA	prepost	Post	-3.56294	0.65535	45	11	7.29153e-06	0.000670821
Ser_CDCA	prepost	Post	-3.6321	0.663848	45	12	7.75771e-06	0.000713709
Ala_DCA	prepost	Post	3.89548	0.749407	45	20	9.76733e-06	0.000898594
GCA	prepost	Post	-4.92581	0.995256	45	45	1.19496e-05	0.00109937
GHCA	prepost	Post	-4.05669	0.824095	45	12	1.30382e-05	0.00119951
TCDCA	prepost	Post	-5.09483	0.990301	45	44	1.44996e-05	0.00133397
TaMCA	prepost	Post	-3.01475	0.617664	45	12	1.49381e-05	0.00137431
CDCA	prepost	Post	-3.44218	0.701033	45	45	2.33961e-05	0.00215244
His_CA	prepost	Post	-4.13579	0.887026	45	11	3.03187e-05	0.00278932
Phe_CDCA	prepost	Post	-4.53213	0.956395	45	16	4.03004e-05	0.00370764
Ile_Leu_DCA	prepost	Post	5.23378	1.09137	45	19	4.31442e-05	0.00396926
Phe_CA	prepost	Post	-6.72489	1.44637	45	22	5.1613e-05	0.0047484
Ile_Leu_CDCA	prepost	Post	-2.95591	0.668253	45	13	6.51992e-05	0.00599833
Ser_CA	prepost	Post	-3.75331	0.80949	45	10	7.7839e-05	0.00716119
GCDCA	prepost	Post	-3.9944	0.926852	45	45	9.34373e-05	0.00859623
Trp_DCA	prepost	Post	3.88233	0.899047	45	19	0.000132938	0.0122303
Tyr_DCA	prepost	Post	3.79036	0.878799	45	21	0.000135538	0.0124695
GLCA	prepost	Post	4.49364	1.06466	45	31	0.000178032	0.0163789
Lys_DCA_a	prepost	Post	1.33609	0.318238	45	13	0.00018922	0.0174083
TbMCA	prepost	Post	-3.07838	0.720247	45	11	0.000222608	0.0204799
Glu_DCA	prepost	Post	4.14454	1.01798	45	19	0.000264963	0.0243766
THDCA	prepost	Post	-2.43237	0.602796	45	7	0.000311708	0.0286772
GHDCA	prepost	Post	4.02084	1.01947	45	16	0.000385899	0.0355027
wMCA	prepost	Post	-2.73144	0.688438	45	45	0.000399489	0.036753
HCA	prepost	Post	-2.90582	0.734833	45	45	0.000403302	0.0371038
Lys_CA_a	prepost	Post	-3.24592	0.867929	45	14	0.00053985	0.0496662
Lys_HCA	prepost	Post	-3.2313	0.864511	45	14	0.000543301	0.0499837
12-oxo LCA	TIME.POINT.2	6 month	13.0324	1.18007	45	32	6.5827e-10	1.81682e-07
12-oxo LCA	TIME.POINT.2	2 month	12.0744	1.08673	45	32	7.04545e-10	1.94454e-07
HDCA	TIME.POINT.2	2 month	11.9009	1.18314	45	34	9.40164e-10	2.59485e-07
12-oxo LCA	TIME.POINT.2	2 week	10.847	1.05027	45	32	2.63811e-09	7.28118e-07
HDCA	TIME.POINT.2	2 week	10.6398	1.14386	45	34	4.32345e-09	1.19327e-06
HDCA	TIME.POINT.2	6 month	11.6692	1.28394	45	34	4.95414e-09	1.36734e-06
LCA	TIME.POINT.2	2 month	9.73683	0.928951	45	45	1.77316e-08	4.89393e-06
DCA	TIME.POINT.2	2 month	9.47716	1.12801	45	44	2.21803e-08	6.12175e-06
EDCA	TIME.POINT.2	6 month	7.21414	0.924476	45	29	3.3676e-08	9.29456e-06
EDCA	TIME.POINT.2	2 month	6.73469	0.853803	45	29	3.6179e-08	9.9854e-06
LCA	TIME.POINT.2	2 week	8.90915	0.898498	45	45	4.57645e-08	1.2631e-05
LCA	TIME.POINT.2	6 month	9.59507	1.00733	45	45	4.69556e-08	1.29597e-05
DCA	TIME.POINT.2	6 month	9.51325	1.21827	45	44	4.80329e-08	1.32571e-05
isoLCA	TIME.POINT.2	2 month	13.3131	1.59748	45	40	9.07681e-08	2.5052e-05
DCA	TIME.POINT.2	2 week	8.50066	1.09326	45	44	1.03056e-07	2.84434e-05
isoLCA	TIME.POINT.2	6 month	13.3986	1.73029	45	40	1.9817e-07	5.46949e-05
isoLCA	TIME.POINT.2	2 week	12.1435	1.54605	45	40	2.59076e-07	7.1505e-05
3-oxo LCA	TIME.POINT.2	2 month	7.80615	1.08648	45	43	2.96549e-07	8.18476e-05
EDCA	TIME.POINT.2	2 week	5.52324	0.826454	45	29	6.63929e-07	0.000183244
3-oxo LCA	TIME.POINT.2	6 month	7.55149	1.17752	45	43	1.45777e-06	0.000402344
3-oxo LCA	TIME.POINT.2	2 week	6.68946	1.05117	45	43	2.07233e-06	0.000571962
7-keto DCA	TIME.POINT.2	6 month	-7.00691	1.25289	45	42	3.42709e-06	0.000945877
THCA	TIME.POINT.2	2 week	-4.54557	0.920941	45	12	1.37868e-05	0.00380515
THCA	TIME.POINT.2	2 month	-4.44557	0.947836	45	12	3.02004e-05	0.0083353
TCA	TIME.POINT.2	6 month	-7.95903	1.63928	45	41	3.7639e-05	0.0103884
TCA	TIME.POINT.2	2 week	-7.13638	1.46236	45	41	3.76598e-05	0.0103941
Ile_Leu_CA	TIME.POINT.2	2 month	-6.10059	1.33271	45	14	4.31474e-05	0.0119087
CA	TIME.POINT.2	6 month	-6.25217	1.32881	45	45	4.41643e-05	0.0121894
GHDCA	TIME.POINT.2	2 month	5.80675	1.23609	45	16	4.7838e-05	0.0132033
Phe_DCA	TIME.POINT.2	6 month	6.64066	1.41109	45	25	4.78683e-05	0.0132116
Val_CA	TIME.POINT.2	2 month	-5.8434	1.28629	45	13	4.81443e-05	0.0132878
TCDCA	TIME.POINT.2	6 month	-6.43844	1.34768	45	44	5.09308e-05	0.0140569
7-keto DCA	TIME.POINT.2	2 week	-5.19616	1.12048	45	42	5.96303e-05	0.016458
THCA	TIME.POINT.2	6 month	-4.54557	1.01814	45	12	6.15728e-05	0.0169941
Ala_DCA	TIME.POINT.2	2 month	4.41202	0.957043	45	20	6.38821e-05	0.0176315
CA	TIME.POINT.2	2 week	-5.41633	1.19607	45	45	8.35452e-05	0.0230585
CA	TIME.POINT.2	2 month	-5.54661	1.23289	45	45	8.73189e-05	0.0241
Ala_CA	TIME.POINT.2	2 month	-4.31556	0.967119	45	12	0.000110307	0.0304448
Ala_DCA	TIME.POINT.2	6 month	4.55656	1.03681	45	20	0.000114252	0.0315335
Val_CA	TIME.POINT.2	6 month	-5.8434	1.3817	45	13	0.000128164	0.0353732
7-keto DCA	TIME.POINT.2	2 month	-5.04518	1.15741	45	42	0.000129152	0.0356459
Val_CA	TIME.POINT.2	2 week	-5.26787	1.24979	45	13	0.000133886	0.0369524
Ile_Leu_CA	TIME.POINT.2	6 month	-5.97559	1.43156	45	14	0.000151833	0.0419058
TCDCA	TIME.POINT.2	2 week	-5.24013	1.19988	45	44	0.000160775	0.0443739
aMCA	TIME.POINT.2	6 month	6.80916	1.567	45	42	0.0001761	0.0486036
Ser_CDCA	TIME.POINT.2	2 week	-3.79485	0.861389	45	12	0.000178183	0.0491784
