## Supplementary material for "Metagenomic, metabolomic, and lipidomic shifts associated with fecal microbiota transplantation for recurrent *Clostridioides difficile* infection": Table S6

### Sheet: sex_analysis
data	name	metadata	value	coef	stderr	N	N.not.0	pval	qval	direction
untargeted metabolomics	arabitol/xylitol	sex	Male	3.82817	0.676654	45	45	1.14892503572093e-06	0.00105471	higher in males
	1-margaroylglycerol (17:0)	sex	Male	2.17288	0.404053	45	45	2.91386410755106e-06	0.00267493	higher in males
	glycolithocholate sulfate*	sex	Male	4.31776	0.895286	45	45	1.80481303388439e-05	0.0165682	higher in males
	bilirubin	sex	Male	3.05204	0.655608	45	45	3.10354590045015e-05	0.0284906	higher in males
	2-palmitoyl-GPC* (16:0)*	sex	Male	2.76675	0.605722	45	45	4.11286273516655e-05	0.0377561	higher in males
	sphingomyelin (d18:0/18:0, d19:0/17:0)*	sex	Male	1.42569	0.316308	45	45	4.98962677759634e-05	0.0458048	higher in males
	hexadecasphingosine (d16:1)*	sex	Male	2.4956	0.554164	45	45	5.05269214047829e-05	0.0463837	higher in males
metagenomic species	d__Bacteria;p__Proteobacteria;c__Gammaproteobacteria;o__Enterobacterales;f__Enterobacteriaceae;g__Escherichia;s__Escherichia coli	sex	Male	4.77468	1.16389	45	25	0.000178669	0.0239416	higher in males
	d__Bacteria;p__Firmicutes_A;c__Clostridia;o__Lachnospirales;f__Lachnospiraceae;g__Bariatricus;s__Bariatricus comes	sex	Male	1.36894	0.346277	45	8	0.000282807	0.0378961	higher in males
microbial pathways	Amino-acid_degradation;4-aminobutanoate_degradation.	sex	Male	3.07213	0.5855	45	18	4.49096150172736e-06	0.0019356	higher in males
	Amine_and_polyamine_biosynthesis;putrescine_biosynthesis_via_L-ornithine_pathway;putrescine_from_L-ornithine:_step_1/1.	sex	Male	2.48544	0.485244	45	17	6.78076059711941e-06	0.00292251	higher in males
	Carbohydrate_degradation;L-fucose_degradation.	sex	Male	1.887	0.374285	45	17	8.83188782671374e-06	0.00380654	higher in males
	Lipid_metabolism;short-chain_fatty_acid_metabolism.	sex	Male	3.93004	0.614666	45	17	1.25525116297865e-05	0.00541013	higher in males
	Quinol/quinone_metabolism;menaquinone_biosynthesis;menaquinol_from_1,4-dihydroxy-2-naphthoate:_step_1/2.	sex	Male	2.93726	0.599126	45	23	1.39181005625327e-05	0.0059987	higher in males
	Cofactor_biosynthesis;FAD_biosynthesis;FAD_from_FMN:_step_1/1.	sex	Male	2.07972	0.431492	45	16	1.82213438500635e-05	0.0078534	higher in males
	Glycan_metabolism;bacterial_cellulose_biosynthesis.	sex	Male	3.16227	0.669911	45	18	2.51490095198539e-05	0.0108392	higher in males
	Polyol_metabolism;glycerol_degradation_via_glycerol_kinase_pathway;glycerone_phosphate_from_sn-glycerol_3-phosphate_(aerobic_route):_step_1/1.	sex	Male	2.40247	0.525528	45	19	4.06236663509054e-05	0.0175088	higher in males
	Purine_metabolism;xanthosine_degradation.	sex	Male	1.66077	0.37454	45	14	6.29969402717393e-05	0.0271517	higher in males
	Purine_metabolism;purine_nucleoside_salvage.	sex	Male	1.66077	0.37454	45	14	6.29973093926444e-05	0.0271518	higher in males
	Cofactor_biosynthesis;tetrahydrofolate_biosynthesis;7,8-dihydrofolate_from_2-amino-4-hydroxy-6-hydroxymethyl-7,8-dihydropteridine_diphosphate_and_4-aminobenzoate:_step_1/2.	sex	Male	2.77252	0.629769	45	21	6.96709570694147e-05	0.0300282	higher in males
	Slime_biogenesis;slime_polysaccharide_biosynthesis.	sex	Male	3.03127	0.697929	45	24	8.40374505645674e-05	0.0362201	higher in males
	Amino-acid_biosynthesis;L-isoleucine_biosynthesis;L-isoleucine_from_2-oxobutanoate:_step_1/4.	sex	Male	2.44827	0.564376	45	26	8.54362769153991e-05	0.036823	higher in males
	Amino-acid_biosynthesis;L-isoleucine_biosynthesis;L-isoleucine_from_2-oxobutanoate:_step_4/4.	sex	Male	2.06572	0.484119	45	16	0.000106865	0.0460588	higher in males
