## Supplementary material for "Metagenomic, metabolomic, and lipidomic shifts associated with fecal microbiota transplantation for recurrent *Clostridioides difficile* infection": Table S8

### Sheet: Table S7. Library
Bile Acid					MCBA
Name	Abbr.	Source	CAS	Formula	Name	Formula
3,7,12 Dehydrocholic Acid	7-keto DCA	Cayman	911-40-0	C24H38O5	Ala_CA	C27H45NO6
3a, 12a, 23-Nordeoxycholic Acid	23-NDCA	Cayman	53608-86-9	C23H38O4	Arg_CA	C30H52N4O6
3a-Hydroxy-12 Ketolithocholic Acid	12-oxo LCA	Cayman	5130-29-0	C24H38O4	Asn_CA	C28H46N2O7
3a-Hydroxy-7, 12-DiketoCholanic Acid	7,12-diketo-LCA	Cayman	517-33-9	C24H36O5	Asp_CA	C28H45NO8
3-Ketocholanic Acid	3-oxo LCA	Cayman	1553-56-6	C24H38O3	Glu_CA	C29H47NO8
5a-Cholanic Acid-3, 6-dione	NSC 18165	Cayman	6929-22-2	C24H36O4	Gln_CA	C29H48N2O7
5β-Cholanic Acid-3β, 12a-diol	EDCA	Cayman	570-63-8	C24H40O4	His_CA	C30H47N3O6
α-Muricholic Acid	αMCA	Cayman	2393-58-0	C24H40O5	Ile_Leu_CA	C30H51NO6
Chenodeoxycholic Acid	CDCA	Cayman, Mixture	474-25-9	C24H40O4	Lys_CA (1)	C30H52N2O6
Chenodeoxycholic Acid	CDCA	CIL, Mixture	MSK-BA1	C24H40O4	Lys_CA (2)	C30H52N2O6
Cholic Acid	CA	Cayman, Mixture	81-25-4	C24H40O5	Met_CA	C29H49NO6S
Cholic Acid	CA	CIL, Mixture	MSK-BA1	C24H40O5	Phe_CA	C33H49NO6
Deoxycholic Acid	DCA	Cayman, Mixture	83-44-3	C24H40O4	Pro_CA	C29H47NO6
Deoxycholic Acid	DCA	CIL, Mixture	MSK-BA1	C24H40O4	Ser_CA	C27H45NO7
Glycochenodeoxycholic Acid	GCDCA	Cayman, Mixture	640-79-9	C26H43NO5	Thr_CA	C28H47NO7
Glycochenodeoxycholic Acid	GCDCA	CIL, Mixture	MSK-BA2	C26H43NO5	Trp_CA	C35H50N2O6
Glycocholic Acid	GCA	Cayman, Mixture	475-31-0	C26H43NO6	Tyr_CA	C33H49NO7
Glycocholic Acid	GCA	CIL, Mixture	MSK-BA2	C26H43NO6	Val_CA	C29H49NO6
Glycodeoxycholic Acid	GDCA	Cayman, Mixture	360-65-6	C26H43NO5	Cit_CA	C30H51N3O7
Glycodeoxycholic Acid	GDCA	CIL, Mixture	MSK-BA2	C26H43NO5	Orn_CA (1)	C29H50N2O6
Glycohyocholic Acid	GHCA	Cayman	32747-08-3	C26H43NO6	Orn_CA (2)	C29H50N2O6
Glycohyodeoxycholic Acid	GHDCA	Cayman, Mixture	13042-33-6	C26H43NO5	DOPA_CA	C33H49NO8
Glycolithocholic Acid	GLCA	Cayman, Mixture	474-74-8	C26H43NO4	Ala_CDCA	C27H45NO5
Glycolithocholic Acid	GLCA	CIL, Mixture	MSK-BA2	C26H43NO4	Arg_CDCA	C30H52N4O5
Glycoursodeoxycholic Acid	GUDCA	Cayman, Mixture	64480-66-6	C26H43NO5	Asn_CDCA	C28H46N2O6
Glycoursodeoxycholic Acid	GUDCA	CIL, Mixture	MSK-BA2	C26H43NO5	Asp_CDCA	C28H45NO7
Hyocholic Acid	gMCA	Cayman	547-75-1	C24H40O5	Glu_CDCA	C29H47NO7
Hyodeoxycholic Acid	HDCA	Cayman, Mixture	83-49-8	C24H40O4	Gln_CDCA	C29H48N2O6
Isodeoxycholic Acid	isoDCA	Cayman	566-17-6	C24H40O4	His_CDCA	C30H47N3O5
Isolithocholic Acid	isoLCA	Cayman	1534-35-6	C24H40O3	Ile_Leu_CDCA	C30H51NO5
Lithocholic Acid	LCA	Cayman, Mixture	434-13-9	C24H40O3	Lys_CDCA (1)	C30H52N2O5
Lithocholic Acid	LCA	CIL, Mixture	MSK-BA1	C24H40O3	Lys_CDCA (2)	C30H52N2O5
Taurochenodeoxycholic Acid	TCDCA	Cayman, Mixture	516-35-8	C26H45NO6S	Met_CDCA	C29H49NO5S
Taurochenodeoxycholic Acid, sodium salt	TCDCA	CIL, Mixture	MSK-BA2	C26H45NO6S	Phe_CDCA	C33H49NO5
Taurocholic Acid	TCA	Cayman, Mixture	81-24-3	C26H45NO7S	Pro_CDCA	C29H47NO5
Taurocholic Acid, sodium salt	TCA	CIL, Mixture	MSK-BA2	C26H45NO7S	Ser_CDCA	C27H45NO6
Taurodeoxycholic Acid	TUDCA	Cayman, Mixture	516-50-7	C26H45NO6S	Thr_CDCA	C28H47NO6
Taurodeoxycholic Acid, sodium salt	TDCA	CIL, Mixture	MSK-BA2	C26H45NO6S	Trp_CDCA	C35H50N2O5
Taurohyocholic Acid	TgMCA	Cayman	32747-07-2	C26H45NO7S	Tyr_CDCA	C33H49NO6
Taurohyodeoxycholic Acid	TUDCA	Cayman, Mixture	386523	C26H45NO6S	Val_CDCA	C29H49NO5
Taurolithocholic Acid	TLCA	Cayman, Mixture	516-90-5	C26H45NO5S	Cit_CDCA	C30H51N3O6
Taurolithocholic Acid, sodium salt	TLCA	CIL, Mixture	MSK-BA2	C26H45NO5S	Orn_CDCA (1)	C29H50N2O5
Tauroursodeoxycholic Acid	TUDCA	Cayman, Mixture	14605-22-2	C26H45NO6S	Orn_CDCA (2)	C29H50N2O5
Tauroursodeoxycholic Acid, sodium salt	TUDCA	CIL, Mixture	MSK-BA2	C26H45NO6S	DOPA_CDCA	C33H49NO7
Tauro-α Muricholic Acid	TaMCA	Cayman	25613-05-2	C26H45NO7S	Ala_DCA	C27H45NO5
Tauro-β Muricholic Acid	TbMCA	Cayman	C1889-000	C26H45NO7S	Arg_DCA	C30H52N4O5
Ursodeoxycholic Acid	UDCA	Cayman, Mixture	128-13-2	C24H40O4	Asn_DCA	C28H46N2O6
Ursodeoxycholic Acid	UDCA	CIL, Mixture	MSK-BA1	C24H40O4	Asp_DCA	C28H45NO7
β-Murricholic Acid	βMCA	Cayman	2393-59-1	C24H40O5	Glu_DCA	C29H47NO7
β-Muricholic Acid	βMCA	CIL, Mixture	MSK-BA1	C24H40O5	Gln_DCA	C29H48N2O6
ω-Muricholic Acid	ωMCA	Cayman	6830-03-01	C24H40O5	His_DCA	C30H47N3O5
					Ile_Leu_DCA	C30H51NO5
					Lys_DCA (1)	C30H52N2O5
					Lys_DCA (2)	C30H52N2O5
					Met_DCA	C29H49NO5S
					Phe_DCA	C33H49NO5
					Pro_DCA	C29H47NO5
					Ser_DCA	C27H45NO6
					Thr_DCA	C28H47NO6
					Trp_DCA	C35H50N2O5
					Tyr_DCA	C33H49NO6
					Val_DCA	C29H49NO5
					Cit_DCA	C30H51N3O6
					Orn_DCA (1)	C29H50N2O5
					Orn_DCA (2)	C29H50N2O5
					DOPA_DCA	C33H49NO7
					Ala_HDCA	C27H45NO5
					Arg_HDCA	C30H52N4O5
					Asn_HDCA	C28H46N2O6
					Asp_HDCA	C28H45NO7
					Glu_HDCA	C29H47NO7
					Gln_HDCA	C29H48N2O6
					His_HDCA	C30H47N3O5
					Ile_Leu_HDCA	C30H51NO5
					Lys_HDCA (1)	C30H52N2O5
					Lys_HDCA (2)	C30H52N2O5
					Met_HDCA	C29H49NO5S
					Phe_HDCA	C33H49NO5
					Pro_HDCA	C29H47NO5
					Ser_HDCA	C27H45NO6
					Thr_HDCA	C28H47NO6
					Trp_HDCA	C35H50N2O5
					Tyr_HDCA	C33H49NO6
					Tyr_HDCA 2	C33H49NO6
					Val_HDCA	C29H49NO5
					Cit_HDCA	C30H51N3O6
					Orn_HDCA (1)	C29H50N2O5
					Orn_HDCA (2)	C29H50N2O5
					DOPA_HDCA (1)	C33H49NO7
					DOPA_HDCA (2)	C33H49NO7
					Ala_UDCA	C27H45NO5
					Arg_UDCA	C30H52N4O5
					Asn_UDCA	C28H46N2O6
					Asp_UDCA	C28H45NO7
					Glu_UDCA	C29H47NO7
					Gln_UDCA	C29H48N2O6
					His_UDCA	C30H47N3O5
					Ile_Leu_UDCA	C30H51NO5
					Lys_UDCA (1)	C30H52N2O5
					Lys_UDCA (2)	C30H52N2O5
					Met_UDCA	C29H49NO5S
					Phe_UDCA	C33H49NO5
					Pro_UDCA	C29H47NO5
					Ser_UDCA	C27H45NO6
					Thr_UDCA	C28H47NO6
					Trp_UDCA	C35H50N2O5
					Tyr_UDCA	C33H49NO6
					Val_UDCA	C29H49NO5
					Cit_UDCA	C30H51N3O6
					Orn_UDCA (1)	C29H50N2O5
					Orn_UDCA (2)	C29H50N2O5
					DOPA_UDCA	C33H49NO7
					Ala_MCA (a)	C27H45NO6
					Arg_MCA (a)	C30H52N4O6
					Asn_MCA (a)	C28H46N2O7
					Asp_MCA (a)	C28H45NO8
					Glu_MCA (a)	C29H47NO8
					Gln_MCA (a)	C29H48N2O7
					His_MCA (a)	C30H47N3O6
					Ile_Leu_MCA (a)	C30H51NO6
					Lys_MCA (a) (1)	C30H52N2O6
					Lys_MCA (a) (2)	C30H52N2O6
					Met_MCA (a)	C29H49NO6S
					Phe_MCA (a)	C33H49NO6
					Pro_MCA (a)	C29H47NO6
					Ser_MCA (a)	C27H45NO7
					Thr_MCA (a)	C28H47NO7
					Trp_MCA (a)	C35H50N2O6
					Tyr_MCA (a)	C33H49NO7
					Val_MCA (a)	C29H49NO6
					Cit_MCA (a)	C30H51N3O7
					Orn_MCA (a) (1)	C29H50N2O6
					Orn_MCA (a) (2)	C29H50N2O6
					DOPA_MCA (a)	C33H49NO8
					Ala_MCA (b)	C27H45NO6
					Arg_MCA (b)	C30H52N4O6
					Asn_MCA (b)	C28H46N2O7
					Asp_MCA (b)	C28H45NO8
					Glu_MCA (b)	C29H47NO8
					Gln_MCA (b)	C29H48N2O7
					His_MCA (b)	C30H47N3O6
					Ile_Leu_MCA (b)	C30H51NO6
					Met_MCA (b)	C29H49NO6S
					Phe_MCA (b)	C33H49NO6
					Pro_MCA (b)	C29H47NO6
					Ser_MCA (b)	C27H45NO7
					Thr_MCA (b)	C28H47NO7
					Trp_MCA (b)	C35H50N2O6
					Tyr_MCA (b)	C33H49NO7
					Val_MCA (b)	C29H49NO6
					Cit_MCA (b)	C30H51N3O7
					DOPA_MCA (b)	C33H49NO8
					Ala_MCA (g)	C27H45NO6
					Arg_MCA (g)	C30H52N4O6
					Asn_MCA (g)	C28H46N2O7
					Asp_MCA (g)	C28H45NO8
					Glu_MCA (g)	C29H47NO8
					Gln_MCA (g)	C29H48N2O7
					His_MCA (g)	C30H47N3O6
					Ile_Leu_MCA (g)	C30H51NO6
					Lys_MCA (g)	C30H52N2O6
					Met_MCA (g)	C29H49NO6S
					Phe_MCA (g)	C33H49NO6
					Pro_MCA (g)	C29H47NO6
					Ser_MCA (g)	C27H45NO7
					Thr_MCA (g)	C28H47NO7
					Trp_MCA (g)	C35H50N2O6
					Tyr_MCA (g)	C33H49NO7
					Val_MCA (g)	C29H49NO6
					Cit_MCA (g)	C30H51N3O7
					Orn_MCA (g) (1)	C29H50N2O6
					Orn_MCA (g) (2)	C29H50N2O6
					DOPA_MCA (g)	C33H49NO8
